# 53BP1 deficiency leads to hyperrecombination using break-induced replication (BIR)

**DOI:** 10.1101/2024.09.11.612483

**Authors:** Sameer Bikram Shah, Youhang Li, Shibo Li, Qing Hu, Tong Wu, Yanmeng Shi, Tran Nguyen, Isaac Ive, Linda Shi, Hailong Wang, Xiaohua Wu

## Abstract

Break-induced replication (BIR) is mutagenic, and thus its use requires tight regulation, yet the underlying mechanisms remain elusive. Here we uncover an important role of 53BP1 in suppressing BIR after end resection at double strand breaks (DSBs), distinct from its end protection activity, providing insight into the mechanisms governing BIR regulation and DSB repair pathway selection. We demonstrate that loss of 53BP1 induces BIR-like hyperrecombination, in a manner dependent on Polα-primase-mediated end fill-in DNA synthesis on single-stranded DNA (ssDNA) overhangs at DSBs, leading to PCNA ubiquitination and PIF1 recruitment to activate BIR. On broken replication forks, where BIR is required for repairing single-ended DSBs (seDSBs), SMARCAD1 displaces 53BP1 to facilitate the localization of ubiquitinated PCNA and PIF1 to DSBs for BIR activation. Hyper BIR associated with 53BP1 deficiency manifests template switching and large deletions, underscoring another aspect of 53BP1 in suppressing genome instability. The synthetic lethal interaction between the 53BP1 and BIR pathways provides opportunities for targeted cancer treatment.
