## Supplementary Table1 for "53BP1 deficiency leads to hyperrecombination using break-induced replication (BIR)"

### Sheet: shRNA
shRNA sequences
53BP1-shRNA	GAACAGAAGTAGAAAGAAAAG
BRCA1-shRNA	TGATAAAGCTCCAGCAGGAAA
FANCM-shRNA	GAACAAGATTCCTCATTACTT
MRE11-shRNA	GATGAGAACTCTTGGTTTATT
PIF1-shRNA	GAAGACAGGTGCTCCGGAAGC
POLD3-shRNA	CGAGTAGCATTATCTGATGAT
PCNA-shRNA	TGGAGAACTTGGAAATGGAA
PRIM1-shRNA	AGCATCGTCTCTGGGTATATT
RAD51-shRNA	CTAATCAGGTGGTAGCTCAAG
RAD52-shRNA	GATGGTTCATATCATGAAGA
RIF1-shRNA	TCTTATGAGACGTATAGTATT
RPA2-shRNA	CCTAGTTTCACAATCTGTTGT
SHLD1-shRNA	CCAGCGTTAATGACTGCCATT
SMARCAD1-shRNA	CCAGCACCTTATGACAATTAA
