## Supplementary Table2 for "53BP1 deficiency leads to hyperrecombination using break-induced replication (BIR)"

### Sheet:  RT-qPCR primer
RT-qPCR primer sequences
53BP1	Fwd 5’- ATGGACCCTACTGGAAGTCAG
	Rev 5’- TTTCTTTGTGCGTCTGGAGATT
ACTB	Fwd 5’- TCCCTGGAGAAGAGCTACGA
	Rev 5’- AGCACTGTGTTGGCGTACAG
BRCA1	Fwd 5’- CTGAAGACTGCTCAGGGCTATC
	Rev 5’- AGGGTAGCTGTTAGAAGGCTGG
FAMCM	Fwd 5’-GCTTATTGTTCCGCTTGGTG
	Rev 5’-TCAAAGAACGAGCAAATGATTCC
PIF1	Fwd 5’- TAGGCAGGTGTTCAGATGAGGT
	Rev 5’- AAGGAGCTGGCTAACAGGACAC
POLD3	Fwd 5’- TTCTGTCAAGAGCTCAAGTGG
	Rev 5’- GTGCAGGATTCACTCTCGTAG
RAD51	Fwd 5’-CAACCCATTTCACGGTTAGAGC
	Rev 5’- TTCTTTGGCGCATAGGCAACA
RAD52	Fwd 5’- GCCCAGAATACATAAGTAGCCGC
	Rev 5’- CCACATTCTGCTGCGTGATGGA
RIF1	Fwd 5’- CTCAGTATAGTCAGGAAGAGCCT
	Rev 5’- TCAGCCATACCACAGTCTTCCG
SHLD1	Fwd 5’- CGAGGCTTTCAGTTCTTTGG
	Rev 5’- AGGCCATCATCCTCTTCCTT
SMARCAD1	Fwd 5’ AGCCCTATCAGAAGGTTGGTTTG
	Rev 5’- CCTCCTGATAGAGGTATGCCAG
